# High-throughput mapping of spontaneous mitotic crossover and genome instability events with sci-L3-Strand-seq

**DOI:** 10.1101/2025.05.19.654945

**Authors:** Peter Chovanec, Trevor Ridgley, Yi Yin

**Affiliations:** Department of Human Genetics, David Geffen School of Medicine, UCLA, Los Angeles, CA, 90095, USA

## Abstract

Despite the many advances in single cell genomics, detecting structural rearrangements in single cells, particularly error-free sister-chromatid exchanges, remains challenging. Here we describe sci-L3-Strand-seq, a combinatorial indexing method with linear amplification for DNA template strand sequencing that cost-effectively scales to millions of single cells, as a platform for mapping mitotic crossover and resulting genome instability events. We provide a computational framework to fully leverage the throughput, as well as the relatively sparse but multifaceted genotype information within each cell that includes strandedness, digital counting of copy numbers, and haplotype-aware chromosome segmentation, to systematically distinguish seven possible types of mitotic crossover outcomes. We showcase the power of sci-L3-Strand-seq by quantifying the rates of error-free and mutational crossovers in thousands of cells, enabling us to explore enrichment patterns of genomic and epigenomic features. The throughput of sci-L3-Strand-seq also gave us the ability to measure subtle phenotypes, opening the door for future large mutational screens. Furthermore, mapping clonal lineages provided insights into the temporal order of certain genome instability events, showcasing the potential to dissect cancer evolution. Altogether, we show the wide applicability of sci-L3-Strand-seq to the study of DNA repair and structural variations.
