## Supplemental tables for "High-throughput mapping of spontaneous mitotic crossover and genome instability events with sci-L3-Strand-seq": Supplemental_table_S1.xlsx

### Sheet: Sheet1
Cell type	Total cells after sciL3 pipeline processing	Cell count after background filtering (< 0.08)	Cell count after read depth filter (> 0.2)	Cell count after state percentage filter (< 25 for haploid; < 75 for diploid)	Cell counts after cell removal from manual inspection	Final cell count
BJ-5ta	4668	2350	4667	2571	4666	2176
HAP1	4464	3003	4448	2055	4464	1968
HAP1lig4-	1972	1426	1950	817	1972	751
Patski	1567	1020	1554	999	1564	931
