## Supplemental tables for "High-throughput mapping of spontaneous mitotic crossover and genome instability events with sci-L3-Strand-seq": Supplemental_table_S5.xlsx

### Sheet: mm10_Spretus_features_cor_pval
var1	var2	cor	p	p.adj	signf
PATSKI_ADJ	CENTROMERIC	-0.15	2.38e-13	1.071e-11	***
PATSKI_SCE	SEQ_DIV_SPRET	0.12	7.48e-09	3.366e-07	***
PATSKI_SCE	CENTROMERIC	-0.1	6.7e-07	3.015e-05	***
PATSKI_ADJ	QUANTILE_25_75_FLAG	0.1	9.15e-07	4.1175e-05	***
PATSKI_ADJ	PATSKI_ALLELIC_ATAC_B6	0.087	1.78e-05	0.000801	**
PATSKI_SCE	END_SEQ_B6_NT	0.086	2.47e-05	0.0011115	**
PATSKI_SCE	RMSK_LC	0.073	0.000332	0.01494	*
PATSKI_SCE	RMSK_LINE	0.071	0.000446	0.02007	*
PATSKI_ADJ	RMSK_LINE	0.071	0.000498	0.02241	*
PATSKI_SCE	SEG_DUP	-0.064	0.00167	0.07515
PATSKI_ADJ	GC	-0.06	0.00309	0.13905
PATSKI_ADJ	PATSKI_ALLELIC_CTCF_B6	0.059	0.00368	0.1656
PATSKI_ADJ	RMSK_LC	0.058	0.0043	0.1935
PATSKI_ADJ	END_SEQ_SPRET_NT	0.057	0.00482	0.2169
PATSKI_ADJ	PATSKI_ALLELIC_CTCF_SPRET	-0.057	0.00485	0.21825
PATSKI_ADJ	CNV_SPRET_LOSS	0.056	0.00555	0.24975
PATSKI_ADJ	PATSKI_ALLELIC_ATAC_SPRET	-0.056	0.00606	0.2727
PATSKI_SCE	QUANTILE_25_75_FLAG	0.056	0.00632	0.2844
PATSKI_ADJ	END_SEQ_B6_NT	0.054	0.00795	0.35775
PATSKI_ADJ	PATSKI_POLIIS5P_B6_SUMMITS	0.05	0.0143	0.6435
PATSKI_SCE	CNV_SPRET_GAIN	-0.049	0.0154	0.693
PATSKI_ADJ	RMSK_SNRNA	0.047	0.0219	0.9855
PATSKI_SCE	PATSKI_ADJ	0.02	0.315	1
PATSKI_SCE	QUANTILE_0_25_FLAG	-0.029	0.15	1
PATSKI_SCE	CNV_SPRET_LOSS	0.033	0.102	1
PATSKI_SCE	END_SEQ_SPRET_NT	0.016	0.424	1
PATSKI_SCE	RMSK_LTR	-0.039	0.0546	1
PATSKI_SCE	PATSKI_ALLELIC_ATAC_SPRET	-0.027	0.191	1
PATSKI_SCE	PATSKI_ALLELIC_CTCF_SPRET	-0.025	0.222	1
PATSKI_SCE	MESC_REPLI_SEQ	-0.026	0.202	1
PATSKI_SCE	GENE	-0.02	0.325	1
PATSKI_SCE	CTCF_B6	-0.0082	0.687	1
PATSKI_SCE	RAD21_B6	-0.015	0.464	1
PATSKI_SCE	CTCF_SPRET	-0.01	0.621	1
PATSKI_SCE	RAD21_SPRET	-0.027	0.181	1
PATSKI_SCE	GC	-0.017	0.412	1
PATSKI_SCE	RMSK_SINE	-0.0076	0.711	1
PATSKI_SCE	LONG_RNA_SEQ	-0.013	0.532	1
PATSKI_SCE	END_SEQ_B6_ETO	0.012	0.544	1
PATSKI_SCE	END_SEQ_SPRET_ETO	-0.028	0.173	1
PATSKI_SCE	PATSKI_POLIIS5P_B6_SUMMITS	-0.0019	0.927	1
PATSKI_SCE	PATSKI_POLIIS5P_SPRET_SUMMITS	-0.002	0.923	1
PATSKI_SCE	TOP2A_MEF	-0.0096	0.638	1
PATSKI_SCE	TOP2B_MEF	-0.0074	0.717	1
PATSKI_SCE	RMSK_SCRNA	0.015	0.476	1
PATSKI_SCE	RMSK_TRNA	-0.01	0.619	1
PATSKI_SCE	PATSKI_ALLELIC_ATAC_B6	0.012	0.565	1
PATSKI_SCE	PATSKI_ALLELIC_CTCF_B6	0.0013	0.949	1
PATSKI_SCE	RMSK_SATE	-0.031	0.129	1
PATSKI_SCE	RMSK_DNA	0.013	0.536	1
PATSKI_SCE	RMSK_SIMPLE_REPEAT	0.039	0.055	1
PATSKI_SCE	NCRNA	0.02	0.32	1
PATSKI_SCE	RMSK_RNA	0.041	0.042	1
PATSKI_SCE	RRNA	0.003	0.883	1
PATSKI_SCE	RMSK_RRNA	0.0032	0.874	1
PATSKI_SCE	RMSK_RC	0.0051	0.804	1
PATSKI_SCE	RMSK_SRPRNA	0.022	0.275	1
PATSKI_SCE	SNRNA_SNORNA	0.041	0.0435	1
PATSKI_SCE	RMSK_SNRNA	0.019	0.343	1
PATSKI_ADJ	PATSKI_SCE	0.02	0.315	1
PATSKI_ADJ	QUANTILE_0_25_FLAG	-0.024	0.235	1
PATSKI_ADJ	SEQ_DIV_SPRET	0.046	0.0253	1
PATSKI_ADJ	RMSK_LTR	-0.01	0.615	1
PATSKI_ADJ	CNV_SPRET_GAIN	-0.029	0.159	1
PATSKI_ADJ	SEG_DUP	-0.034	0.098	1
PATSKI_ADJ	MESC_REPLI_SEQ	-0.041	0.0432	1
PATSKI_ADJ	GENE	-0.014	0.503	1
PATSKI_ADJ	CTCF_B6	-0.018	0.369	1
PATSKI_ADJ	RAD21_B6	0.00079	0.969	1
PATSKI_ADJ	CTCF_SPRET	-0.012	0.567	1
PATSKI_ADJ	RAD21_SPRET	-0.0075	0.713	1
PATSKI_ADJ	RMSK_SINE	-0.036	0.0763	1
PATSKI_ADJ	LONG_RNA_SEQ	-0.0063	0.757	1
PATSKI_ADJ	END_SEQ_B6_ETO	0.013	0.518	1
PATSKI_ADJ	END_SEQ_SPRET_ETO	0.011	0.579	1
PATSKI_ADJ	PATSKI_POLIIS5P_SPRET_SUMMITS	0.0075	0.714	1
PATSKI_ADJ	TOP2A_MEF	-0.014	0.497	1
PATSKI_ADJ	TOP2B_MEF	-0.014	0.483	1
PATSKI_ADJ	RMSK_SCRNA	0.0028	0.892	1
PATSKI_ADJ	RMSK_TRNA	-0.0015	0.942	1
PATSKI_ADJ	RMSK_SATE	-0.045	0.0279	1
PATSKI_ADJ	RMSK_DNA	0.0037	0.857	1
PATSKI_ADJ	RMSK_SIMPLE_REPEAT	-0.027	0.178	1
PATSKI_ADJ	NCRNA	-0.026	0.205	1
PATSKI_ADJ	RMSK_RNA	-0.03	0.142	1
PATSKI_ADJ	RRNA	-0.044	0.0292	1
PATSKI_ADJ	RMSK_RRNA	-0.028	0.176	1
PATSKI_ADJ	RMSK_RC	-0.0084	0.68	1
PATSKI_ADJ	RMSK_SRPRNA	0.022	0.277	1
PATSKI_ADJ	SNRNA_SNORNA	0.014	0.506	1

### Sheet: hg19_features_cor_pval
var1	var2	cor	p	p.adj	signf
HAP1_SCE	HAP1LIG4_SCE	0.24	7.73e-38	2.6282e-36	***
HAP1_SCE	BJ5ta_SCE	0.27	1.03e-46	3.502e-45	***
HAP1_SCE	CENTROMERIC	-0.17	3.4e-20	1.156e-18	***
HAP1_SCE	QUANTILE_75_100_FLAG	0.098	1.88e-07	6.392e-06	***
HAP1_SCE	TELOMERIC	-0.1	6.01e-08	2.0434e-06	***
HAP1_SCE	RMSK_SINE	0.098	2.04e-07	6.936e-06	***
HAP1_SCE	CFS	0.1	2.69e-08	9.146e-07	***
HAP1_SCE	NALM6_END_NT	0.15	7.43e-16	2.5262e-14	***
HAP1_SCE	RMSK_DNA	0.16	1.79e-17	6.086e-16	***
HAP1_SCE	RMSK_LINE	0.17	3.2e-19	1.088e-17	***
HAP1_SCE	RMSK_RC	0.1	6.52e-08	2.2168e-06	***
HAP1_SCE	RMSK_LTR	0.13	1.41e-12	4.794e-11	***
HAP1_SCE	RMSK_Low_complexity	0.22	2e-32	6.8e-31	***
HAP1_SCE	RMSK_Simple_repeat	0.14	1.97e-14	6.698e-13	***
HAP1_SCE	RMSK_Satellite	-0.11	2.65e-08	9.01e-07	***
HAP1LIG4_SCE	HAP1_SCE	0.24	7.73e-38	2.6282e-36	***
HAP1LIG4_SCE	BJ5ta_SCE	0.17	1.84e-19	6.256e-18	***
HAP1LIG4_SCE	CENTROMERIC	-0.13	3.34e-11	1.1356e-09	***
HAP1LIG4_SCE	NALM6_END_NT	0.11	1.66e-09	5.644e-08	***
HAP1LIG4_SCE	RMSK_DNA	0.11	2.32e-09	7.888e-08	***
HAP1LIG4_SCE	RMSK_LINE	0.14	1.84e-13	6.256e-12	***
HAP1LIG4_SCE	RMSK_LTR	0.11	5.15e-09	1.751e-07	***
HAP1LIG4_SCE	RMSK_Low_complexity	0.17	9.63e-19	3.2742e-17	***
HAP1LIG4_SCE	RMSK_Simple_repeat	0.12	7.14e-11	2.4276e-09	***
HAP1LIG4_SCE	RMSK_Satellite	-0.083	1.2e-05	0.000408	***
BJ5ta_SCE	HAP1_SCE	0.27	1.03e-46	3.502e-45	***
BJ5ta_SCE	HAP1LIG4_SCE	0.17	1.84e-19	6.256e-18	***
BJ5ta_SCE	CENTROMERIC	-0.16	2.71e-18	9.214e-17	***
BJ5ta_SCE	QUANTILE_75_100_FLAG	0.14	1.78e-14	6.052e-13	***
BJ5ta_SCE	TELOMERIC	-0.18	2.57e-21	8.738e-20	***
BJ5ta_SCE	RMSK_snRNA	0.1	7.18e-08	2.4412e-06	***
BJ5ta_SCE	RMSK_SINE	0.12	2.25e-10	7.65e-09	***
BJ5ta_SCE	RMSK_tRNA	0.089	2.76e-06	9.384e-05	***
BJ5ta_SCE	CFS	0.083	9.9e-06	0.0003366	***
BJ5ta_SCE	NALM6_END_NT	0.2	4.95e-27	1.683e-25	***
BJ5ta_SCE	RMSK_DNA	0.18	3.43e-21	1.1662e-19	***
BJ5ta_SCE	RMSK_LINE	0.2	4.14e-26	1.4076e-24	***
BJ5ta_SCE	RMSK_RC	0.11	3.84e-09	1.3056e-07	***
BJ5ta_SCE	RMSK_LTR	0.21	2.89e-29	9.826e-28	***
BJ5ta_SCE	RMSK_Low_complexity	0.23	1e-33	3.4e-32	***
BJ5ta_SCE	RMSK_Simple_repeat	0.15	3.91e-15	1.3294e-13	***
HAP1_SCE	HAP1_REPLI	-0.081	1.93e-05	0.0006562	**
HAP1_SCE	RMSK_rRNA	0.081	1.89e-05	0.0006426	**
BJ5ta_SCE	BJ5ta_ADJ	0.077	4.91e-05	0.0016694	**
BJ5ta_SCE	RMSK_Satellite	-0.078	3.97e-05	0.0013498	**
BJ5ta_ADJ	BJ5ta_SCE	0.077	4.91e-05	0.0016694	**
BJ5ta_ADJ	TELOMERIC	-0.076	6.02e-05	0.0020468	**
HAP1_SCE	QUANTILE_25_75_FLAG	0.062	0.000958	0.032572	*
HAP1LIG4_SCE	QUANTILE_75_100_FLAG	0.069	0.000277	0.009418	*
HAP1LIG4_SCE	HAP1_REPLI	-0.062	0.00102	0.03468	*
HAP1LIG4_SCE	RMSK_RC	0.071	0.000189	0.006426	*
BJ5ta_SCE	QUANTILE_25_75_FLAG	0.063	0.000841	0.028594	*
BJ5ta_SCE	HAP1_AB	-0.061	0.00133	0.04522	*
BJ5ta_SCE	RMSK_RNA	0.067	0.000357	0.012138	*
BJ5ta_ADJ	CENTROMERIC	-0.068	0.000338	0.011492	*
HAP1_SCE	HAP1_ADJ	0.014	0.454	1
HAP1_SCE	HAP1LIG4_ADJ	0.022	0.24	1
HAP1_SCE	BJ5ta_ADJ	0.041	0.0284	0.9656
HAP1_SCE	QUANTILE_0_25_FLAG	-0.03	0.11	1
HAP1_SCE	RMSK_scRNA	0.044	0.0187	0.6358
HAP1_SCE	RMSK_snRNA	0.036	0.0593	1
HAP1_SCE	RMSK_srpRNA	0.021	0.258	1
HAP1_SCE	BJ_REPLI	-0.049	0.0101	0.3434
HAP1_SCE	HAP1_AB	-0.05	0.00824	0.28016
HAP1_SCE	HEPG2_RAD21	0.00073	0.969	1
HAP1_SCE	HEPG2_SMC3	0.012	0.537	1
HAP1_SCE	NALM6_END_EPO	0.054	0.00412	0.14008
HAP1_SCE	GC	0.0089	0.639	1
HAP1_SCE	RMSK_tRNA	0.048	0.012	0.408
HAP1_SCE	RMSK_RNA	0.057	0.00263	0.08942
HAP1_SCE	HTC116_GLOE	-0.018	0.343	1
HAP1LIG4_SCE	HAP1_ADJ	0.012	0.522	1
HAP1LIG4_SCE	HAP1LIG4_ADJ	0.011	0.55	1
HAP1LIG4_SCE	BJ5ta_ADJ	0.024	0.207	1
HAP1LIG4_SCE	QUANTILE_0_25_FLAG	-0.015	0.439	1
HAP1LIG4_SCE	QUANTILE_25_75_FLAG	0.038	0.0463	1
HAP1LIG4_SCE	TELOMERIC	-0.041	0.0296	1
HAP1LIG4_SCE	RMSK_scRNA	0.0099	0.6	1
HAP1LIG4_SCE	RMSK_snRNA	0.045	0.0185	0.629
HAP1LIG4_SCE	RMSK_srpRNA	0.0035	0.851	1
HAP1LIG4_SCE	BJ_REPLI	-0.042	0.0248	0.8432
HAP1LIG4_SCE	HAP1_AB	-0.035	0.0672	1
HAP1LIG4_SCE	HEPG2_RAD21	-0.00044	0.981	1
HAP1LIG4_SCE	HEPG2_SMC3	-0.0022	0.906	1
HAP1LIG4_SCE	NALM6_END_EPO	0.015	0.439	1
HAP1LIG4_SCE	GC	0.0084	0.657	1
HAP1LIG4_SCE	RMSK_SINE	0.055	0.00387	0.13158
HAP1LIG4_SCE	RMSK_tRNA	0.033	0.0847	1
HAP1LIG4_SCE	CFS	0.048	0.012	0.408
HAP1LIG4_SCE	RMSK_RNA	0.019	0.327	1
HAP1LIG4_SCE	RMSK_rRNA	0.044	0.0209	0.7106
HAP1LIG4_SCE	HTC116_GLOE	-0.033	0.0823	1
BJ5ta_SCE	HAP1_ADJ	0.014	0.471	1
BJ5ta_SCE	HAP1LIG4_ADJ	0.021	0.277	1
BJ5ta_SCE	QUANTILE_0_25_FLAG	-0.0078	0.681	1
BJ5ta_SCE	RMSK_scRNA	0.055	0.00394	0.13396
BJ5ta_SCE	RMSK_srpRNA	0.016	0.409	1
BJ5ta_SCE	BJ_REPLI	-0.044	0.0206	0.7004
BJ5ta_SCE	HAP1_REPLI	-0.052	0.00581	0.19754
BJ5ta_SCE	HEPG2_RAD21	0.038	0.0435	1
BJ5ta_SCE	HEPG2_SMC3	0.036	0.0573	1
BJ5ta_SCE	NALM6_END_EPO	0.046	0.0144	0.4896
BJ5ta_SCE	GC	0.0059	0.757	1
BJ5ta_SCE	RMSK_rRNA	0.057	0.00251	0.08534
BJ5ta_SCE	HTC116_GLOE	-0.013	0.503	1
HAP1_ADJ	HAP1_SCE	0.014	0.454	1
HAP1_ADJ	HAP1LIG4_SCE	0.012	0.522	1
HAP1_ADJ	BJ5ta_SCE	0.014	0.471	1
HAP1_ADJ	HAP1LIG4_ADJ	-0.0047	0.805	1
HAP1_ADJ	BJ5ta_ADJ	-0.0049	0.794	1
HAP1_ADJ	CENTROMERIC	-0.013	0.507	1
HAP1_ADJ	QUANTILE_0_25_FLAG	0.029	0.12	1
HAP1_ADJ	QUANTILE_25_75_FLAG	-0.019	0.312	1
HAP1_ADJ	QUANTILE_75_100_FLAG	0.0031	0.869	1
HAP1_ADJ	TELOMERIC	0.024	0.199	1
HAP1_ADJ	RMSK_scRNA	0.002	0.915	1
HAP1_ADJ	RMSK_snRNA	-0.0078	0.682	1
HAP1_ADJ	RMSK_srpRNA	-0.0015	0.936	1
HAP1_ADJ	BJ_REPLI	0.0023	0.905	1
HAP1_ADJ	HAP1_AB	-0.024	0.204	1
HAP1_ADJ	HAP1_REPLI	0.0069	0.715	1
HAP1_ADJ	HEPG2_RAD21	0.015	0.414	1
HAP1_ADJ	HEPG2_SMC3	0.0094	0.621	1
HAP1_ADJ	NALM6_END_EPO	0.026	0.172	1
HAP1_ADJ	GC	0.006	0.75	1
HAP1_ADJ	RMSK_SINE	0.013	0.498	1
HAP1_ADJ	RMSK_tRNA	0.039	0.0414	1
HAP1_ADJ	CFS	-0.013	0.509	1
HAP1_ADJ	RMSK_RNA	-0.034	0.0723	1
HAP1_ADJ	RMSK_rRNA	-0.011	0.573	1
HAP1_ADJ	NALM6_END_NT	0.034	0.0728	1
HAP1_ADJ	RMSK_DNA	0.016	0.391	1
HAP1_ADJ	RMSK_LINE	0.014	0.469	1
HAP1_ADJ	RMSK_RC	0.014	0.468	1
HAP1_ADJ	RMSK_LTR	-0.014	0.451	1
HAP1_ADJ	RMSK_Low_complexity	0.012	0.521	1
HAP1_ADJ	RMSK_Simple_repeat	0.01	0.579	1
HAP1_ADJ	HTC116_GLOE	-0.02	0.281	1
HAP1_ADJ	RMSK_Satellite	-0.032	0.088	1
HAP1LIG4_ADJ	HAP1_SCE	0.022	0.24	1
HAP1LIG4_ADJ	HAP1LIG4_SCE	0.011	0.55	1
HAP1LIG4_ADJ	BJ5ta_SCE	0.021	0.277	1
HAP1LIG4_ADJ	HAP1_ADJ	-0.0047	0.805	1
HAP1LIG4_ADJ	BJ5ta_ADJ	0.027	0.159	1
HAP1LIG4_ADJ	CENTROMERIC	0.017	0.378	1
HAP1LIG4_ADJ	QUANTILE_0_25_FLAG	0.011	0.561	1
HAP1LIG4_ADJ	QUANTILE_25_75_FLAG	-0.018	0.329	1
HAP1LIG4_ADJ	QUANTILE_75_100_FLAG	0.028	0.143	1
HAP1LIG4_ADJ	TELOMERIC	-0.018	0.337	1
HAP1LIG4_ADJ	RMSK_scRNA	0.021	0.267	1
HAP1LIG4_ADJ	RMSK_snRNA	0.02	0.285	1
HAP1LIG4_ADJ	RMSK_srpRNA	0.0027	0.886	1
HAP1LIG4_ADJ	BJ_REPLI	0.025	0.192	1
HAP1LIG4_ADJ	HAP1_AB	-0.013	0.493	1
HAP1LIG4_ADJ	HAP1_REPLI	0.025	0.19	1
HAP1LIG4_ADJ	HEPG2_RAD21	0.019	0.325	1
HAP1LIG4_ADJ	HEPG2_SMC3	0.031	0.105	1
HAP1LIG4_ADJ	NALM6_END_EPO	0.0097	0.61	1
HAP1LIG4_ADJ	GC	0.02	0.301	1
HAP1LIG4_ADJ	RMSK_SINE	0.041	0.0301	1
HAP1LIG4_ADJ	RMSK_tRNA	-0.016	0.407	1
HAP1LIG4_ADJ	CFS	0.0026	0.889	1
HAP1LIG4_ADJ	RMSK_RNA	-0.0051	0.787	1
HAP1LIG4_ADJ	RMSK_rRNA	0.026	0.162	1
HAP1LIG4_ADJ	NALM6_END_NT	-0.0015	0.936	1
HAP1LIG4_ADJ	RMSK_DNA	0.047	0.0126	0.4284
HAP1LIG4_ADJ	RMSK_LINE	0.0096	0.612	1
HAP1LIG4_ADJ	RMSK_RC	0.017	0.374	1
HAP1LIG4_ADJ	RMSK_LTR	-0.0052	0.782	1
HAP1LIG4_ADJ	RMSK_Low_complexity	-0.0016	0.931	1
HAP1LIG4_ADJ	RMSK_Simple_repeat	0.0015	0.937	1
HAP1LIG4_ADJ	HTC116_GLOE	0.022	0.246	1
HAP1LIG4_ADJ	RMSK_Satellite	0.02	0.301	1
BJ5ta_ADJ	HAP1_SCE	0.041	0.0284	0.9656
BJ5ta_ADJ	HAP1LIG4_SCE	0.024	0.207	1
BJ5ta_ADJ	HAP1_ADJ	-0.0049	0.794	1
BJ5ta_ADJ	HAP1LIG4_ADJ	0.027	0.159	1
BJ5ta_ADJ	QUANTILE_0_25_FLAG	0.021	0.262	1
BJ5ta_ADJ	QUANTILE_25_75_FLAG	0.028	0.144	1
BJ5ta_ADJ	QUANTILE_75_100_FLAG	0.022	0.243	1
BJ5ta_ADJ	RMSK_scRNA	0.002	0.915	1
BJ5ta_ADJ	RMSK_snRNA	0.029	0.12	1
BJ5ta_ADJ	RMSK_srpRNA	-0.0074	0.694	1
BJ5ta_ADJ	BJ_REPLI	0.018	0.342	1
BJ5ta_ADJ	HAP1_AB	-0.011	0.578	1
BJ5ta_ADJ	HAP1_REPLI	0.011	0.561	1
BJ5ta_ADJ	HEPG2_RAD21	0.0015	0.936	1
BJ5ta_ADJ	HEPG2_SMC3	0.0058	0.76	1
BJ5ta_ADJ	NALM6_END_EPO	0.032	0.0939	1
BJ5ta_ADJ	GC	-0.0055	0.771	1
BJ5ta_ADJ	RMSK_SINE	0.018	0.353	1
BJ5ta_ADJ	RMSK_tRNA	-0.0095	0.617	1
BJ5ta_ADJ	CFS	0.0099	0.6	1
BJ5ta_ADJ	RMSK_RNA	0.033	0.0781	1
BJ5ta_ADJ	RMSK_rRNA	0.0089	0.636	1
BJ5ta_ADJ	NALM6_END_NT	-0.014	0.451	1
BJ5ta_ADJ	RMSK_DNA	0.035	0.064	1
BJ5ta_ADJ	RMSK_LINE	0.031	0.102	1
BJ5ta_ADJ	RMSK_RC	0.018	0.332	1
BJ5ta_ADJ	RMSK_LTR	0.024	0.21	1
BJ5ta_ADJ	RMSK_Low_complexity	0.058	0.00211	0.07174
BJ5ta_ADJ	RMSK_Simple_repeat	0.0031	0.872	1
BJ5ta_ADJ	HTC116_GLOE	-0.02	0.281	1
BJ5ta_ADJ	RMSK_Satellite	-0.029	0.119	1
