## Supplemental tables for "High-throughput mapping of spontaneous mitotic crossover and genome instability events with sci-L3-Strand-seq": Supplemental_table_S7.xlsx

### Sheet: bjPhasingTableFinal20230612
Chromosome	Heterozygous sites in the BJ bulk sequencing vcf	Sites from column B that have WC coverage	Number of cells used in phasing	Fraction of heterozgyous sites covered by WC (column C / column B)	Hap1 phased alleles by StrandPhaseR raw output	Hap2 phased alleles by StrandPhaseR raw output	Hap1 fraction of heterozygous sites phased (column F / column B)	Hap2 fraction of heterozygous sites phased (column G / column B)	Hap1 fraction of sites phased with WC Coverage (column F / column C)	Hap2 fraction of sites phased with WC Coverage (column G / column C)	Intersection of sites phased by StrandPhaseR (intersect of columns F & G)	Union of sites phased by StrandPhaseR (union of columns F & G)	Phased sites without WC coverage	Hap1 sites with invalid phased base (matches neither REF or ALT in vcf)	Hap2 sites with invalid phased base (matches neither REF or ALT in vcf)	Phased site union with WC	Fraction of heterozygous sites with 1 or both phased alleles including conflicts (column Q / column B)	Fraction of WC sites with 1 or both phased alleles including conflicts (column Q / column C)	Phased WC site conflicts (both haps have the same allele)	Phased WC sites with conflicts & invalid bases removed	Fraction of WC sites lost from conflict removal (column AJ / column C)	Fraction of WC sites remaining after removal of conflicting sites (1 - column V)
chr1	202623	191729	1669	0.946235	140877	140059	0.695267	0.69123	0.734771	0.730505	107123	173813	0	46	49	173813	0.857815	0.906556	11290	162491	0.0588852	0.941115
chr2	202094	191539	1257	0.947772	142775	142085	0.706478	0.703064	0.74541	0.741807	109496	175364	0	65	50	175364	0.867735	0.915552	11258	164066	0.0587765	0.941223
chr3	166735	158963	1223	0.953387	123680	123294	0.741776	0.739461	0.778043	0.775614	96209	150765	0	41	43	150765	0.904219	0.948428	7594	143143	0.0477721	0.952228
chr4	177400	167331	1188	0.943241	126498	125422	0.713067	0.707001	0.755975	0.749544	95949	155971	0	63	55	155971	0.879205	0.932111	7953	147965	0.0475286	0.952471
chr5	155326	146929	1206	0.94594	112375	113267	0.723478	0.729221	0.764825	0.770896	86404	139238	0	37	45	139238	0.896424	0.947655	6392	132817	0.043504	0.956496
chr6	173983	164386	1177	0.944839	120996	121673	0.695447	0.699338	0.736048	0.740166	91371	151298	0	64	49	151298	0.869614	0.920383	7733	143511	0.0470417	0.952958
chr7	168069	157053	1177	0.934455	112587	111124	0.669886	0.661181	0.716873	0.707557	82381	141330	0	43	48	141330	0.840905	0.899887	14514	126783	0.0924147	0.907585
chr8	127117	109551	648	0.861812	72273	72045	0.568555	0.566761	0.65972	0.657639	44509	99809	0	27	32	99809	0.785174	0.911073	3747	96033	0.0342032	0.965797
chr9	118153	107836	1076	0.912681	71069	73346	0.6015	0.620771	0.659047	0.680162	51722	92693	0	42	45	92693	0.784517	0.859574	6124	86532	0.0567899	0.94321
chr10	138857	129808	1246	0.934832	95537	94472	0.688024	0.680355	0.735987	0.727783	70297	119712	0	38	46	119712	0.862124	0.922224	12657	107021	0.0975055	0.902494
chr11	125444	117279	1117	0.934911	87212	87326	0.695227	0.696135	0.743628	0.7446	64761	109777	0	36	29	109777	0.875108	0.936033	8175	101574	0.0697056	0.930294
chr12	118088	109893	1103	0.930603	80475	82319	0.681483	0.697099	0.732303	0.749083	59708	103086	0	32	33	103086	0.872959	0.938058	7186	95873	0.0653909	0.934609
chr13	85534	79060	1001	0.924311	58040	58002	0.678561	0.678116	0.734126	0.733645	42045	73997	0	23	14	73997	0.865118	0.93596	3267	70713	0.041323	0.958677
chr14	83122	76563	962	0.921092	54009	54049	0.649756	0.650237	0.705419	0.705942	38005	70053	0	24	18	70053	0.842773	0.914972	4442	65592	0.0580176	0.941982
chr15	72553	66050	991	0.910369	45099	44714	0.621601	0.616294	0.682801	0.676972	31067	58746	0	18	17	58746	0.809698	0.889417	2559	56171	0.0387434	0.961257
chr16	93759	79495	853	0.847865	45045	44255	0.480434	0.472008	0.566639	0.556702	24442	64858	0	32	31	64858	0.691752	0.815875	6494	58334	0.0816907	0.918309
chr17	77716	68792	1012	0.885172	41814	40753	0.538036	0.524384	0.607832	0.592409	25481	57086	0	21	24	57086	0.734546	0.829835	3539	53522	0.0514449	0.948555
chr18	68847	62573	945	0.90887	44085	43220	0.640333	0.627769	0.704537	0.690713	29980	57325	0	22	25	57325	0.832643	0.91613	2372	54937	0.0379077	0.962092
chr19	60510	50682	933	0.837581	30187	29711	0.498876	0.49101	0.595616	0.586224	16761	43137	0	18	14	43137	0.71289	0.851131	3351	39774	0.0661181	0.933882
chr20	64500	57857	956	0.897008	37040	37004	0.574264	0.573705	0.640199	0.639577	24154	49890	0	17	22	49890	0.773488	0.862298	4167	45702	0.0720224	0.927978
chr21	51016	45570	854	0.893249	25661	25342	0.502999	0.496746	0.563112	0.556111	15804	35199	0	28	21	35199	0.68996	0.772416	5141	30034	0.112815	0.887185
chr22	37806	31673	902	0.837777	18268	18181	0.483204	0.480903	0.576769	0.574022	10465	25984	0	13	14	25984	0.687298	0.820383	1775	24190	0.0560414	0.943959
Total (Avg)	2569252	2370612		0.922686	1685602	1681663	0.656067	0.654534	0.711041	0.709379	1218134	2149131	0	750	724	2149131	0.836481	0.906572	141730	2006778	0.0597862	0.940214
																	0.857815	0.906556
