## Supplemental tables for "High-throughput mapping of spontaneous mitotic crossover and genome instability events with sci-L3-Strand-seq": Supplemental_table_S8.xlsx

### Sheet: patskiLohStats20230522
Chromosome	Raw LOH calls from BreakpointR segments	Raw LOH calls from chromosome arms	Raw LOH rescues (from columns B & C)	LOH segment or arm before merging (union of columns B & C; LOH arms also with BreakpointR segments)	Segmental LOH	Whole arm LOH	LOH segment or arm after merging	LOH rescues after merging	Total LOH	Rescue fraction (column I / (column F+I))	Cells with >0 LOH	Cells with >1 LOH	Segmental LOH min size	Segmental LOH max size	Segmental LOH avg size	Chromosomes with >0 LOH	Chromosomes with >1 LOH
chr1	41	24	55	56	33	19	52	52	104	0.612	50	2	10248954	171560267	5.42784e+07	50	2
chr2	41	29	33	65	39	25	64	33	97	0.458	59	5	15870444	155201060	7.70913e+07	59	5
chr3	41	18	44	52	31	15	46	42	88	0.575	43	3	14534456	130833002	4.71391e+07	43	3
chr4	352	802	13	984	7	799	806	12	818	0.632	805	1	11379646	147105582	7.04269e+07	805	1
chr5	34	26	29	49	16	23	39	29	68	0.644	38	1	10678652	125410797	5.1947e+07	38	1
chr6	17	23	34	36	14	20	34	34	68	0.708	34	0	10161176	138566064	5.09025e+07	34	0
chr7	15	35	17	46	13	32	45	17	62	0.567	44	1	16055608	129543635	6.21223e+07	44	1
chr8	15	28	13	43	15	28	43	13	56	0.464	42	1	10520972	113547568	4.61692e+07	42	1
chr9	17	29	33	42	13	27	40	33	73	0.717	39	1	15211529	117518040	46455902	39	1
chr10	18	30	17	43	14	27	41	17	58	0.548	40	1	11341705	110456950	4.20193e+07	40	1
chr11	15	27	18	39	13	25	38	18	56	0.581	36	2	13166001	96282740	4.18618e+07	36	2
chr12	232	292	23	409	20	285	305	23	328	0.535	304	1	10921704	107976498	6.06302e+07	304	1
chr13	22	35	40	53	13	35	48	38	86	0.745	47	1	10710551	108315189	3.19412e+07	47	1
chr14	74	33	50	81	31	28	59	48	107	0.608	58	1	12345204	106104691	4.0768e+07	58	1
chr15	20	23	40	36	14	20	34	40	74	0.741	33	1	10757893	92988408	2.78611e+07	33	1
chr16	11	35	15	41	11	30	41	15	56	0.577	41	0	11248837	87340761	4.05077e+07	41	0
chr17	21	21	16	34	16	15	31	16	47	0.5	31	0	10677909	81516407	4.71471e+07	31	0
chr18	28	33	44	54	15	32	47	43	90	0.741	47	0	10061666	67381718	2.51649e+07	47	0
chr19	9	37	26	42	3	37	40	26	66	0.897	40	0	10524108	51955496	1.87387e+07	40	0
chrX	40	73	26	101	19	70	89	26	115	0.578	89	0	14942177	148375082	6.14217e+07	89	0
Total	1063	1653	586	2306	350	1592	1942	575	2517	0.622	843	19	0	0	0	1920	22
