## Supplemental tables for "High-throughput mapping of spontaneous mitotic crossover and genome instability events with sci-L3-Strand-seq": Supplemental_table_S9.xlsx

### Sheet: bjLohStats20230522
Chromosome	Raw LOH calls from BreakpointR segments	Raw LOH calls from chromosome arms	Raw LOH rescues (from columns B & C)	LOH segment or arm before merging (union of columns B & C; LOH arms also with BreakpointR segments)	Segmental LOH	Whole arm LOH	LOH segment or arm after merging	LOH rescues after merging	Total LOH	Rescue fraction (column I / (column F+I))	Cells with >0 LOH	Cells with >1 LOH	Segmental LOH min size	Segmental LOH max size	Segmental LOH avg size	Chromosomes with >0 LOH	Chromosomes with >1 LOH
chr1	11	0	6	11	11	0	11	3	14	0.214	10	1	10223974	127765186	4.61634e+07	10	1
chr2	5	1	4	6	5	1	6	3	9	0.375	6	0	10302289	22984138	15271437	6	0
chr3	4	2	3	5	5	0	5	3	8	0.375	5	0	16675661	107517575	4.9643e+07	5	0
chr4	24	6	6	29	27	2	29	6	35	0.182	27	2	12992976	49660115	2.13643e+07	27	2
chr5	1	4	0	4	2	2	4	0	4	0	4	0	46405639	46405639	46405639	4	0
chr6	6	2	15	6	4	1	5	13	18	0.765	4	1	10608439	58780164	1.9598e+07	4	1
chr7	4	1	1	5	5	0	5	1	6	0.167	5	0	13686772	58054329	2.63313e+07	5	0
chr8	3	1	0	4	3	1	4	0	4	0	4	0	11558909	15810739	14263360	4	0
chr9	2	23	6	24	24	0	24	6	30	0.2	24	0	26904672	47317677	4.29853e+07	24	0
chr10	3	2	1	4	4	0	4	1	5	0.2	4	0	13673067	83991172	3.43725e+07	4	0
chr11	3	1	2	3	3	0	3	2	5	0.4	3	0	10606535	48337748	2.49655e+07	3	0
chr12	3	1	1	4	4	0	4	1	5	0.2	4	0	12281782	34856692	2.28355e+07	4	0
chr13	3	0	7	3	3	0	3	5	8	0.625	3	0	12619736	59026243	3.11271e+07	3	0
chr14	2	1	2	3	2	1	3	2	5	0.5	3	0	10168330	44788550	27478440	3	0
chr15	2	0	1	2	2	0	2	1	3	0.333	2	0	18803025	70926989	3.61777e+07	2	0
chr16	5	5	3	7	6	1	7	3	10	0.333	7	0	14685453	55068951	4.03054e+07	7	0
chr17	1	10	0	10	10	0	10	0	10	0	10	0	22263004	22263004	22263004	10	0
chr18	5	8	1	9	11	0	11	1	12	0.083	11	0	13235434	39005072	1.82843e+07	11	0
chr19	2	6	1	7	6	1	7	1	8	0.143	7	0	19461732	24631780	2.30482e+07	7	0
chr20	1	7	0	8	5	3	8	0	8	0	7	1	24543675	26319567	2.59644e+07	7	1
chr21	4	8	2	9	3	4	7	2	9	0.4	7	0	11931279	26993615	17076322	7	0
chr22	0	3	0	3	0	3	3	0	3	0	3	0	NA	NA	NA	3	0
Total	94	92	62	166	145	20	165	54	219	0.271	138	3	0	0	0	160	5
