## Supplemental tables for "High-throughput mapping of spontaneous mitotic crossover and genome instability events with sci-L3-Strand-seq": Supplemental_table_S10.xlsx

### Sheet: Sheet1
Patski LOH segment vs rescue
	rescue	call	combination of both segment call and rescue	Fraction of rescues to total
cnLOH	17	10	0
loss	387	382	0	0.507538
Total	404	392	0	796
BJ-5ta LOH segment vs rescue
	rescue	call	combination of both segment call and rescue	Fraction of rescues to total
cnLOH	8	66	14
loss	27	157	1	0.18315
Total	35	223	15	273
BJ-5ta LOH segment vs rescue without arm events
	rescue	call	combination of both segment call and rescue	Fraction of rescues to total
cnLOH	8	36	9
loss	24	84	1	0.203704
Total	32	120	10	162
