## Supplemental tables for "High-throughput mapping of spontaneous mitotic crossover and genome instability events with sci-L3-Strand-seq": Supplemental_table_S12.xlsx

### Sheet: HAP1lig4_svm_model_comparison
		HAP1lig4- SVM model
		breakpoint_adj	breakpoint_adj_sce	breakpoint_sce	disomy	DTZ	DTZ_whole	gain	no annotation
HAP1 SVM model	breakpoint_adj	6	0	0	0	0	0	0	0
	breakpoint_adj_sce	0	4	0	0	0	0	0	0
	breakpoint_sce	11	0	2939	0	0	0	0	0
	disomy	0	0	0	66	0	0	0	0
	DTZ	0	0	0	0	69	4	0	6
	DTZ_whole	0	0	0	0	0	16	0	2
	gain	0	0	0	5	0	0	322	34
	no annotation	0	0	0	3	58	5	8	0
