## Supplemental tables for "High-throughput mapping of spontaneous mitotic crossover and genome instability events with sci-L3-Strand-seq": Supplemental_table_S13.xlsx

### Sheet: Sheet1
category	group1	group2	n1	n2	statistic	p	median1	mad1	median2	mad2	FC
chr4	chr4 Monosomy	chr4 UPD	472	242	40048.5	3.98e-11	3	1.483	5	2.965	1.67
chr4	chr4 Monosomy	Other	472	112	21186	0.000944	3	1.483	4	2.965	1.33
chr4	chr4 UPD	Other	242	112	15062	0.089	5	2.965	4	2.965	1.25
chr12	chr12 Monosomy	Other	261	565	97728.5	2.93e-14	5	2.965	3	1.483	1.67
chr4 and chr12	chr4 Monosomy without chr12 Monosomy	chr4 UPD without chr12 Monosomy	362	91	13526	0.008	3	1.483	4	2.965	1.33
chr4 and chr12	chr4 Monosomy without chr12 Monosomy	chr4 and chr12 without annotation	362	112	14786	1.15e-05	3	1.483	4	2.965	1.33
chr4 and chr12	chr4 Monosomy without chr12 Monosomy	chr4 Monosomy with chr12 Monosomy	362	110	13752.5	6.45e-07	3	1.483	4	2.965	1.33
chr4 and chr12	chr4 Monosomy without chr12 Monosomy	chr4 UPD with chr12 Monosomy	362	151	14259	5.86e-18	3	1.483	5	2.965	1.67
chr4 and chr12	chr4 UPD without chr12 Monosomy	chr4 and chr12 without annotation	91	112	4681	0.315	4	2.965	4	2.965	1
chr4 and chr12	chr4 UPD without chr12 Monosomy	chr4 Monosomy with chr12 Monosomy	91	110	4423.5	0.153	4	2.965	4	2.965	1
chr4 and chr12	chr4 UPD without chr12 Monosomy	chr4 UPD with chr12 Monosomy	91	151	4850.5	0.000114	4	2.965	5	2.965	1.25
chr4 and chr12	chr4 and chr12 without annotation	chr4 Monosomy with chr12 Monosomy	112	110	5920	0.613	4	2.965	4	2.965	1
chr4 and chr12	chr4 and chr12 without annotation	chr4 UPD with chr12 Monosomy	112	151	6531	0.001	4	2.965	5	2.965	1.25
chr4 and chr12	chr4 Monosomy with chr12 Monosomy	chr4 UPD with chr12 Monosomy	110	151	6677	0.006	4	2.965	5	2.965	1.25
chr2	chr2 loss	other	28	798	10685	0.692	4	1.483	4	2.965	1
chr19	chr19 no annotation	chr19 trisomy	87	263	11977.5	0.505	3	1.483	3	1.483	1
chr19	chr19 no annotation	other	87	476	13699	4.08e-07	3	1.483	4	2.965	1.33
chr19	chr19 trisomy	other	263	476	38793	5.31e-18	3	1.483	4	2.965	1.33
chr3 and chr5	chr3 and chr5 trisomy	chr3 trisomy	162	310	30676.5	6.33e-05	4	2.965	3	1.483	1.33
chr3 and chr5	chr3 and chr5 trisomy	chr5 trisomy	162	35	2682.5	0.616	4	2.965	4	2.965	1
chr3 and chr5	chr3 and chr5 trisomy	other	162	319	24980.5	0.548	4	2.965	4	2.965	1
chr3 and chr5	chr3 trisomy	chr5 trisomy	310	35	4210.5	0.028	3	1.483	4	2.965	1.33
chr3 and chr5	chr3 trisomy	other	310	319	36870.5	2.44e-08	3	1.483	4	2.965	1.33
chr3 and chr5	chr5 trisomy	other	35	319	5691	0.85	4	2.965	4	2.965	1
chr3	chr3 gain	chr3 trisomy	87	503	25076.5	0.028	4	2.965	3	1.483	1.33
chr3	chr3 gain	other	87	236	10129	0.853	4	2.965	4	2.965	1
chr3	chr3 trisomy	other	503	236	49449.5	0.000218	3	1.483	4	2.965	1.33
