## Supplemental tables for "High-throughput mapping of spontaneous mitotic crossover and genome instability events with sci-L3-Strand-seq": Supplemental_table_S14.xlsx

### Sheet: Contingency tables
event	SVM annotation	HAP1	HAP1lig4-	BJ-5ta	Patski
DTZ_whole	No Anno DTZ_whole	80642	30769	168238	33016
DTZ_whole	DTZ_whole	46	22	8	10
		0.000570097	0.000714494	4.75494e-05	0.000302792
HAP1lig4-	vs	HAP1	1.25329	pvalue	0.460862
HAP1	vs	BJ-5ta	11.9896	pvalue	3.9278e-16
HAP1	vs	Patski	1.8828	pvalue	0.089664
HAP1lig4-	vs	BJ-5ta	15.0264	pvalue	1.70326e-17
HAP1lig4-	vs	Patski	2.35969	pvalue	0.031992
Patski	vs	BJ-5ta	6.36794	pvalue	3.09308e-05
monosomy	No Anno monosomy	80688	30791	168182	31414
monosomy	monosomy	NA	NA	64	146
				0.000380395	0.00462611
Patski	vs	BJ-5ta	12.1613	pvalue	2.35513e-100
disomy/trisomy	No Anno disomy/trisomy	80583	30689	168198	30382
disomy/trisomy	disomy/trisomy	105	102	48	656
		0.00130131	0.00331266	0.000285297	0.0211354
HAP1lig4-	vs	HAP1	2.54563	pvalue	5.31704e-12
HAP1	vs	BJ-5ta	4.56125	pvalue	2.37889e-21
Patski	vs	HAP1	16.2416	pvalue	8.51173e-285
HAP1lig4-	vs	BJ-5ta	11.6113	pvalue	5.4852e-70
Patski	vs	HAP1lig4-	6.38019	pvalue	7.43545e-90
Patski	vs	BJ-5ta	74.0822	pvalue	0
UPD	No Anno UPD	80688	30791	168238	32524
UPD	UPD	NA	NA	8	18
				4.75494e-05	0.000553131
Patski	vs	BJ-5ta	11.6328	pvalue	1.53771e-12
seg_cnLOH	No Anno seg_cnLOH	80688	30791	168070	33014
seg_cnLOH	seg_cnLOH	NA	NA	176	26
				0.00104609	0.000786925
BJ-5ta	vs	Patski	1.32934	pvalue	0.205804
seg_DTZ	No Anno seg_DTZ	80564	30717	168240	33008
seg_DTZ	seg_DTZ	125	79	6	32
		0.00154916	0.00256527	3.56621e-05	0.000968523
HAP1lig4-	vs	HAP1	1.65591	pvalue	0.000518093
HAP1	vs	BJ-5ta	43.4399	pvalue	5.80219e-53
HAP1	vs	Patski	1.59951	pvalue	0.0210908
HAP1lig4-	vs	BJ-5ta	71.9327	pvalue	1.42835e-85
HAP1lig4-	vs	Patski	2.64864	pvalue	2.10018e-06
Patski	vs	BJ-5ta	27.1584	pvalue	1.85705e-28
seg_gain	No Anno seg_gain	79717	30429	168138	32504
seg_gain	seg_gain	172	79	108	568
		0.00215299	0.00258948	0.000641917	0.0171746
HAP1lig4-	vs	HAP1	1.20274	pvalue	0.196679
HAP1	vs	BJ-5ta	3.354	pvalue	2.20161e-25
Patski	vs	HAP1	7.97713	pvalue	7.04616e-178
HAP1lig4-	vs	BJ-5ta	4.03399	pvalue	5.15069e-24
Patski	vs	HAP1lig4-	6.63246	pvalue	1.50289e-74
Patski	vs	BJ-5ta	26.7552	pvalue	0
seg_loss	No Anno seg_loss	80688	30791	167880	32544
seg_loss	seg_loss	NA	NA	366	506
				0.00217539	0.0153101
Patski	vs	BJ-5ta	7.03789	pvalue	1.29451e-241

### Sheet: Contingency tables by location
event	Chromosome region	SVM annotation	HAP1	HAP1lig4-	BJ-5ta	Patski
DTZ_whole	whole	No Anno DTZ_whole	80642	30769	168238	33016
DTZ_whole	whole	DTZ_whole	46	22	8	10
			0.000570097	0.000714494	4.75494e-05	0.000302792
	HAP1lig4-	vs	HAP1	1.25329	pvalue	0.460862
	HAP1	vs	BJ-5ta	11.9896	pvalue	3.9278e-16
	HAP1	vs	Patski	1.8828	pvalue	0.089664
	HAP1lig4-	vs	BJ-5ta	15.0264	pvalue	1.70326e-17
	HAP1lig4-	vs	Patski	2.35969	pvalue	0.031992
	Patski	vs	BJ-5ta	6.36794	pvalue	3.09308e-05
monosomy	whole	No Anno monosomy	80688	30791	168182	31414
monosomy	whole	monosomy	NA	NA	64	146
					0.000380395	0.00462611
	Patski	vs	BJ-5ta	12.1613	pvalue	2.35513e-100
disomy/trisomy	whole	No Anno disomy/trisomy	80583	30689	168198	30382
disomy/trisomy	whole	disomy/trisomy	105	102	48	656
			0.00130131	0.00331266	0.000285297	0.0211354
	HAP1lig4-	vs	HAP1	2.54563	pvalue	5.31704e-12
	HAP1	vs	BJ-5ta	4.56125	pvalue	2.37889e-21
	Patski	vs	HAP1	16.2416	pvalue	8.51173e-285
	HAP1lig4-	vs	BJ-5ta	11.6113	pvalue	5.4852e-70
	Patski	vs	HAP1lig4-	6.38019	pvalue	7.43545e-90
	Patski	vs	BJ-5ta	74.0822	pvalue	0
UPD	whole	No Anno UPD	80688	30791	168238	32524
UPD	whole	UPD	NA	NA	8	18
					4.75494e-05	0.000553131
	Patski	vs	BJ-5ta	11.6328	pvalue	1.53771e-12
seg_cnLOH	arm	No Anno seg_cnLOH	80688	30791	168176	33040
seg_cnLOH	arm	seg_cnLOH	NA	NA	70	NA
					0.000416057
seg_cnLOH	interstitial	No Anno seg_cnLOH	80688	30791	168200	33024
seg_cnLOH	interstitial	seg_cnLOH	NA	NA	46	16
					0.000273409	0.000484262
	Patski	vs	BJ-5ta	1.7712	pvalue	0.0679447
seg_cnLOH	terminal	No Anno seg_cnLOH	80688	30791	168198	33030
seg_cnLOH	terminal	seg_cnLOH	NA	NA	48	10
					0.000285297	0.000302663
	Patski	vs	BJ-5ta	1.06087	pvalue	1
seg_DTZ	arm	No Anno seg_DTZ	80580	30740	168242	33040
seg_DTZ	arm	seg_DTZ	108	51	4	NA
			0.00133849	0.00165633	2.37747e-05
	HAP1lig4-	vs	HAP1	1.23746	pvalue	0.242589
	HAP1	vs	BJ-5ta	56.2989	pvalue	7.25226e-47
	HAP1lig4-	vs	BJ-5ta	69.6676	pvalue	2.84233e-55
seg_DTZ	interstitial	No Anno seg_DTZ	80687	30790	168244	33016
seg_DTZ	interstitial	seg_DTZ	1	1	2	24
			1.23934e-05	3.2477e-05	1.18874e-05	0.000726392
	HAP1lig4-	vs	HAP1	2.62051	pvalue	1
	HAP1	vs	BJ-5ta	1.04257	pvalue	1
	Patski	vs	HAP1	58.6111	pvalue	8.44977e-13
	HAP1lig4-	vs	BJ-5ta	2.73206	pvalue	0.954292
	Patski	vs	HAP1lig4-	22.3663	pvalue	2.36529e-05
	Patski	vs	BJ-5ta	61.1063	pvalue	2.35216e-24
seg_DTZ	terminal	No Anno seg_DTZ	80679	30769	168246	33032
seg_DTZ	terminal	seg_DTZ	9	22	NA	8
			0.000111541	0.000714494		0.000242131
	HAP1lig4-	vs	HAP1	6.40568	pvalue	2.01759e-07
	Patski	vs	HAP1	2.17078	pvalue	0.171206
	HAP1lig4-	vs	Patski	2.95086	pvalue	0.0102097
seg_gain	arm	No Anno seg_gain	80554	30730	168164	33040
seg_gain	arm	seg_gain	134	61	82	NA
			0.00166072	0.0019811	0.000487382
	HAP1lig4-	vs	HAP1	1.19292	pvalue	0.287135
	HAP1	vs	BJ-5ta	3.40743	pvalue	2.62572e-20
	HAP1lig4-	vs	BJ-5ta	4.06478	pvalue	6.8025e-19
seg_gain	interstitial	No Anno seg_gain	79872	30504	168244	32780
seg_gain	interstitial	seg_gain	17	4	2	260
			0.000212795	0.000131113	1.18874e-05	0.00786925
	HAP1	vs	HAP1lig4-	1.62299	pvalue	0.524749
	HAP1	vs	BJ-5ta	17.901	pvalue	3.42693e-07
	Patski	vs	HAP1	36.9804	pvalue	4.0704e-123
	HAP1lig4-	vs	BJ-5ta	11.0296	pvalue	0.00348977
	Patski	vs	HAP1lig4-	60.0188	pvalue	1.88118e-51
	Patski	vs	BJ-5ta	661.985	pvalue	6.97539e-286
seg_gain	terminal	No Anno seg_gain	80671	30782	168232	32732
seg_gain	terminal	seg_gain	17	9	14	308
			0.000210688	0.000292293	8.32115e-05	0.00932203
	HAP1	vs	HAP1lig4-	0.720811	pvalue	0.562947
	HAP1	vs	BJ-5ta	2.53196	pvalue	0.0132892
	Patski	vs	HAP1	44.2457	pvalue	7.64163e-150
	HAP1lig4-	vs	BJ-5ta	3.51265	pvalue	0.00437553
	Patski	vs	HAP1lig4-	31.8927	pvalue	9.62231e-59
	Patski	vs	BJ-5ta	112.028	pvalue	1.21540148876947E-321
seg_loss	arm	No Anno seg_loss	80688	30791	168096	33040
seg_loss	arm	seg_loss	NA	NA	150	NA
					0.000891552
seg_loss	interstitial	No Anno seg_loss	80688	30791	168094	32712
seg_loss	interstitial	seg_loss	NA	NA	152	334
					0.000903439	0.0101071
	Patski	vs	BJ-5ta	11.1874	pvalue	1.99312e-212
seg_loss	terminal	No Anno seg_loss	80688	30791	168194	32868
seg_loss	terminal	seg_loss	NA	NA	52	172
					0.000309071	0.00520581
	Patski	vs	BJ-5ta	16.8434	pvalue	1.29852e-130

### Sheet: Within cell
cell	event_1	event_2	p.value
HAP1	disomy/trisomy	DTZ_whole	2.33327e-06
HAP1	disomy/trisomy	seg_DTZ	0.209979
HAP1	disomy/trisomy	seg_gain	5.07999e-05
HAP1	DTZ_whole	seg_DTZ	2.4034e-09
HAP1	DTZ_whole	seg_gain	1.28044e-17
HAP1	seg_DTZ	seg_gain	0.00582212
HAP1lig4.	disomy/trisomy	DTZ_whole	1.23354e-12
HAP1lig4.	disomy/trisomy	seg_DTZ	0.101265
HAP1lig4.	disomy/trisomy	seg_gain	0.115146
HAP1lig4.	DTZ_whole	seg_DTZ	2.46159e-08
HAP1lig4.	DTZ_whole	seg_gain	1.87344e-08
HAP1lig4.	seg_DTZ	seg_gain	1
BJ.5ta	disomy/trisomy	DTZ_whole	1.86787e-07
BJ.5ta	disomy/trisomy	monosomy	0.156307
BJ.5ta	disomy/trisomy	seg_cnLOH	2.09555e-17
BJ.5ta	disomy/trisomy	seg_DTZ	2.40738e-08
BJ.5ta	disomy/trisomy	seg_gain	2.30256e-06
BJ.5ta	disomy/trisomy	seg_loss	8.60809e-55
BJ.5ta	disomy/trisomy	UPD	1.86787e-07
BJ.5ta	DTZ_whole	monosomy	9.02117e-11
BJ.5ta	DTZ_whole	seg_cnLOH	7.54292e-35
BJ.5ta	DTZ_whole	seg_DTZ	0.789264
BJ.5ta	DTZ_whole	seg_gain	3.80249e-20
BJ.5ta	DTZ_whole	seg_loss	3.58102e-76
BJ.5ta	DTZ_whole	UPD	1
BJ.5ta	monosomy	seg_cnLOH	7.63374e-13
BJ.5ta	monosomy	seg_DTZ	9.52445e-12
BJ.5ta	monosomy	seg_gain	0.0010397
BJ.5ta	monosomy	seg_loss	8.43975e-48
BJ.5ta	monosomy	UPD	9.02117e-11
BJ.5ta	seg_cnLOH	seg_DTZ	5.08395e-36
BJ.5ta	seg_cnLOH	seg_gain	6.96737e-05
BJ.5ta	seg_cnLOH	seg_loss	4.48133e-16
BJ.5ta	seg_cnLOH	UPD	7.54292e-35
BJ.5ta	seg_DTZ	seg_gain	3.04664e-21
BJ.5ta	seg_DTZ	seg_loss	2.06907e-77
BJ.5ta	seg_DTZ	UPD	0.789264
BJ.5ta	seg_gain	seg_loss	3.35513e-32
BJ.5ta	seg_gain	UPD	3.80249e-20
BJ.5ta	seg_loss	UPD	3.58102e-76
Patski	disomy/trisomy	DTZ_whole	2.25629e-148
Patski	disomy/trisomy	monosomy	4.94858e-75
Patski	disomy/trisomy	seg_cnLOH	1.86415e-138
Patski	disomy/trisomy	seg_DTZ	7.1623e-135
Patski	disomy/trisomy	seg_gain	0.000279738
Patski	disomy/trisomy	seg_loss	3.93119e-08
Patski	disomy/trisomy	UPD	3.92153e-141
Patski	DTZ_whole	monosomy	1.14141e-28
Patski	DTZ_whole	seg_cnLOH	0.01244
Patski	DTZ_whole	seg_DTZ	0.00119518
Patski	DTZ_whole	seg_gain	1.31686e-119
Patski	DTZ_whole	seg_loss	5.18729e-106
Patski	DTZ_whole	UPD	0.173115
Patski	monosomy	seg_cnLOH	6.0516e-21
Patski	monosomy	seg_DTZ	1.49839e-18
Patski	monosomy	seg_gain	2.65104e-52
Patski	monosomy	seg_loss	8.74452e-42
Patski	monosomy	UPD	4.17745e-24
Patski	seg_cnLOH	seg_DTZ	0.511296
Patski	seg_cnLOH	seg_gain	5.04622e-110
Patski	seg_cnLOH	seg_loss	1.59352e-96
Patski	seg_cnLOH	UPD	0.314759
Patski	seg_DTZ	seg_gain	1.36914e-106
Patski	seg_DTZ	seg_loss	3.7895e-93
Patski	seg_DTZ	UPD	0.0741778
Patski	seg_gain	seg_loss	0.0620892
Patski	seg_gain	UPD	6.05037e-113
Patski	seg_loss	UPD	1.37544e-99

### Sheet: Within cell by location
cell	event_1	event_2	p.value
HAP1	disomy/trisomy|whole	DTZ_whole|whole	2.33327e-06
HAP1	disomy/trisomy|whole	seg_DTZ|arm	0.890929
HAP1	disomy/trisomy|whole	seg_DTZ|interstitial	1.41232e-23
HAP1	disomy/trisomy|whole	seg_DTZ|terminal	5.54908e-19
HAP1	disomy/trisomy|whole	seg_gain|arm	0.0699071
HAP1	disomy/trisomy|whole	seg_gain|interstitial	5.08787e-15
HAP1	disomy/trisomy|whole	seg_gain|terminal	3.2846e-15
HAP1	DTZ_whole|whole	seg_DTZ|arm	8.74922e-07
HAP1	DTZ_whole|whole	seg_DTZ|interstitial	1.37177e-10
HAP1	DTZ_whole|whole	seg_DTZ|terminal	1.20346e-06
HAP1	DTZ_whole|whole	seg_gain|arm	8.68583e-11
HAP1	DTZ_whole|whole	seg_gain|interstitial	0.000485009
HAP1	DTZ_whole|whole	seg_gain|terminal	0.000418147
HAP1	seg_DTZ|arm	seg_DTZ|interstitial	3.10358e-24
HAP1	seg_DTZ|arm	seg_DTZ|terminal	1.26459e-19
HAP1	seg_DTZ|arm	seg_gain|arm	0.107777
HAP1	seg_DTZ|arm	seg_gain|interstitial	1.27047e-15
HAP1	seg_DTZ|arm	seg_gain|terminal	8.08126e-16
HAP1	seg_DTZ|interstitial	seg_DTZ|terminal	0.026852
HAP1	seg_DTZ|interstitial	seg_gain|arm	6.21035e-30
HAP1	seg_DTZ|interstitial	seg_gain|interstitial	0.000375274
HAP1	seg_DTZ|interstitial	seg_gain|terminal	0.000406648
HAP1	seg_DTZ|terminal	seg_gain|arm	3.25609e-25
HAP1	seg_DTZ|terminal	seg_gain|interstitial	0.162018
HAP1	seg_DTZ|terminal	seg_gain|terminal	0.169776
HAP1	seg_gain|arm	seg_gain|interstitial	6.39205e-21
HAP1	seg_gain|arm	seg_gain|terminal	3.57563e-21
HAP1	seg_gain|interstitial	seg_gain|terminal	1
HAP1lig4.	disomy/trisomy|whole	DTZ_whole|whole	1.23354e-12
HAP1lig4.	disomy/trisomy|whole	seg_DTZ|arm	5.18137e-05
HAP1lig4.	disomy/trisomy|whole	seg_DTZ|interstitial	6.11029e-23
HAP1lig4.	disomy/trisomy|whole	seg_DTZ|terminal	1.23354e-12
HAP1lig4.	disomy/trisomy|whole	seg_gain|arm	0.00170572
HAP1lig4.	disomy/trisomy|whole	seg_gain|interstitial	6.46371e-21
HAP1lig4.	disomy/trisomy|whole	seg_gain|terminal	2.32834e-18
HAP1lig4.	DTZ_whole|whole	seg_DTZ|arm	0.0010414
HAP1lig4.	DTZ_whole|whole	seg_DTZ|interstitial	3.03176e-05
HAP1lig4.	DTZ_whole|whole	seg_DTZ|terminal	1
HAP1lig4.	DTZ_whole|whole	seg_gain|arm	2.99488e-05
HAP1lig4.	DTZ_whole|whole	seg_gain|interstitial	0.000929064
HAP1lig4.	DTZ_whole|whole	seg_gain|terminal	0.0310988
HAP1lig4.	seg_DTZ|arm	seg_DTZ|interstitial	1.0612e-11
HAP1lig4.	seg_DTZ|arm	seg_DTZ|terminal	0.0010414
HAP1lig4.	seg_DTZ|arm	seg_gain|arm	0.394661
HAP1lig4.	seg_DTZ|arm	seg_gain|interstitial	6.77586e-10
HAP1lig4.	seg_DTZ|arm	seg_gain|terminal	1.18589e-07
HAP1lig4.	seg_DTZ|interstitial	seg_DTZ|terminal	3.03176e-05
HAP1lig4.	seg_DTZ|interstitial	seg_gain|arm	6.54035e-14
HAP1lig4.	seg_DTZ|interstitial	seg_gain|interstitial	0.365573
HAP1lig4.	seg_DTZ|interstitial	seg_gain|terminal	0.0268443
HAP1lig4.	seg_DTZ|terminal	seg_gain|arm	2.99488e-05
HAP1lig4.	seg_DTZ|terminal	seg_gain|interstitial	0.000929064
HAP1lig4.	seg_DTZ|terminal	seg_gain|terminal	0.0310988
HAP1lig4.	seg_gain|arm	seg_gain|interstitial	4.76309e-12
HAP1lig4.	seg_gain|arm	seg_gain|terminal	1.06645e-09
HAP1lig4.	seg_gain|interstitial	seg_gain|terminal	0.274446
BJ.5ta	disomy/trisomy|whole	DTZ_whole|whole	1.86787e-07
BJ.5ta	disomy/trisomy|whole	monosomy|whole	0.156307
BJ.5ta	disomy/trisomy|whole	seg_cnLOH|arm	0.053169
BJ.5ta	disomy/trisomy|whole	seg_cnLOH|interstitial	0.917839
BJ.5ta	disomy/trisomy|whole	seg_cnLOH|terminal	1
BJ.5ta	disomy/trisomy|whole	seg_DTZ|arm	2.4691e-09
BJ.5ta	disomy/trisomy|whole	seg_DTZ|interstitial	1.96011e-10
BJ.5ta	disomy/trisomy|whole	seg_gain|arm	0.00379339
BJ.5ta	disomy/trisomy|whole	seg_gain|interstitial	1.96011e-10
BJ.5ta	disomy/trisomy|whole	seg_gain|terminal	2.7725e-05
BJ.5ta	disomy/trisomy|whole	seg_loss|arm	6.97777e-13
BJ.5ta	disomy/trisomy|whole	seg_loss|interstitial	3.208e-13
BJ.5ta	disomy/trisomy|whole	seg_loss|terminal	0.764143
BJ.5ta	disomy/trisomy|whole	UPD|whole	1.86787e-07
BJ.5ta	DTZ_whole|whole	monosomy|whole	9.02117e-11
BJ.5ta	DTZ_whole|whole	seg_cnLOH|arm	4.92607e-12
BJ.5ta	DTZ_whole|whole	seg_cnLOH|interstitial	4.76687e-07
BJ.5ta	DTZ_whole|whole	seg_cnLOH|terminal	1.86787e-07
BJ.5ta	DTZ_whole|whole	seg_DTZ|arm	0.386468
BJ.5ta	DTZ_whole|whole	seg_DTZ|interstitial	0.113841
BJ.5ta	DTZ_whole|whole	seg_gain|arm	1.40496e-14
BJ.5ta	DTZ_whole|whole	seg_gain|interstitial	0.113841
BJ.5ta	DTZ_whole|whole	seg_gain|terminal	0.286406
BJ.5ta	DTZ_whole|whole	seg_loss|arm	3.25299e-29
BJ.5ta	DTZ_whole|whole	seg_loss|interstitial	1.20019e-29
BJ.5ta	DTZ_whole|whole	seg_loss|terminal	2.8279e-08
BJ.5ta	DTZ_whole|whole	UPD|whole	1
BJ.5ta	monosomy|whole	seg_cnLOH|arm	0.665727
BJ.5ta	monosomy|whole	seg_cnLOH|interstitial	0.104985
BJ.5ta	monosomy|whole	seg_cnLOH|terminal	0.156307
BJ.5ta	monosomy|whole	seg_DTZ|arm	8.33539e-13
BJ.5ta	monosomy|whole	seg_DTZ|interstitial	5.94364e-14
BJ.5ta	monosomy|whole	seg_gain|arm	0.159358
BJ.5ta	monosomy|whole	seg_gain|interstitial	5.94364e-14
BJ.5ta	monosomy|whole	seg_gain|terminal	2.87636e-08
BJ.5ta	monosomy|whole	seg_loss|arm	6.16096e-09
BJ.5ta	monosomy|whole	seg_loss|interstitial	3.19016e-09
BJ.5ta	monosomy|whole	seg_loss|terminal	0.307017
BJ.5ta	monosomy|whole	UPD|whole	9.02117e-11
BJ.5ta	seg_cnLOH|arm	seg_cnLOH|interstitial	0.0326905
BJ.5ta	seg_cnLOH|arm	seg_cnLOH|terminal	0.053169
BJ.5ta	seg_cnLOH|arm	seg_DTZ|arm	4.12702e-14
BJ.5ta	seg_cnLOH|arm	seg_DTZ|interstitial	2.85993e-15
BJ.5ta	seg_cnLOH|arm	seg_gain|arm	0.372168
BJ.5ta	seg_cnLOH|arm	seg_gain|interstitial	2.85993e-15
BJ.5ta	seg_cnLOH|arm	seg_gain|terminal	1.95213e-09
BJ.5ta	seg_cnLOH|arm	seg_loss|arm	9.93434e-08
BJ.5ta	seg_cnLOH|arm	seg_loss|interstitial	5.38341e-08
BJ.5ta	seg_cnLOH|arm	seg_loss|terminal	0.12371
BJ.5ta	seg_cnLOH|arm	UPD|whole	4.92607e-12
BJ.5ta	seg_cnLOH|interstitial	seg_cnLOH|terminal	0.917839
BJ.5ta	seg_cnLOH|interstitial	seg_DTZ|arm	6.68284e-09
BJ.5ta	seg_cnLOH|interstitial	seg_DTZ|interstitial	5.402e-10
BJ.5ta	seg_cnLOH|interstitial	seg_gain|arm	0.00197357
BJ.5ta	seg_cnLOH|interstitial	seg_gain|interstitial	5.402e-10
BJ.5ta	seg_cnLOH|interstitial	seg_gain|terminal	6.26927e-05
BJ.5ta	seg_cnLOH|interstitial	seg_loss|arm	1.84896e-13
BJ.5ta	seg_cnLOH|interstitial	seg_loss|interstitial	8.37936e-14
BJ.5ta	seg_cnLOH|interstitial	seg_loss|terminal	0.613454
BJ.5ta	seg_cnLOH|interstitial	UPD|whole	4.76687e-07
BJ.5ta	seg_cnLOH|terminal	seg_DTZ|arm	2.4691e-09
BJ.5ta	seg_cnLOH|terminal	seg_DTZ|interstitial	1.96011e-10
BJ.5ta	seg_cnLOH|terminal	seg_gain|arm	0.00379339
BJ.5ta	seg_cnLOH|terminal	seg_gain|interstitial	1.96011e-10
BJ.5ta	seg_cnLOH|terminal	seg_gain|terminal	2.7725e-05
BJ.5ta	seg_cnLOH|terminal	seg_loss|arm	6.97777e-13
BJ.5ta	seg_cnLOH|terminal	seg_loss|interstitial	3.208e-13
BJ.5ta	seg_cnLOH|terminal	seg_loss|terminal	0.764143
BJ.5ta	seg_cnLOH|terminal	UPD|whole	1.86787e-07
BJ.5ta	seg_DTZ|arm	seg_DTZ|interstitial	0.683089
BJ.5ta	seg_DTZ|arm	seg_gain|arm	1.00507e-16
BJ.5ta	seg_DTZ|arm	seg_gain|interstitial	0.683089
BJ.5ta	seg_DTZ|arm	seg_gain|terminal	0.0338901
BJ.5ta	seg_DTZ|arm	seg_loss|arm	1.48353e-31
BJ.5ta	seg_DTZ|arm	seg_loss|interstitial	5.43232e-32
BJ.5ta	seg_DTZ|arm	seg_loss|terminal	3.36052e-10
BJ.5ta	seg_DTZ|arm	UPD|whole	0.386468
BJ.5ta	seg_DTZ|interstitial	seg_gain|arm	6.65561e-18
BJ.5ta	seg_DTZ|interstitial	seg_gain|interstitial	1
BJ.5ta	seg_DTZ|interstitial	seg_gain|terminal	0.00595834
BJ.5ta	seg_DTZ|interstitial	seg_loss|arm	8.66703e-33
BJ.5ta	seg_DTZ|interstitial	seg_loss|interstitial	3.16714e-33
BJ.5ta	seg_DTZ|interstitial	seg_loss|terminal	2.58272e-11
BJ.5ta	seg_DTZ|interstitial	UPD|whole	0.113841
BJ.5ta	seg_gain|arm	seg_gain|interstitial	6.65561e-18
BJ.5ta	seg_gain|arm	seg_gain|terminal	7.9673e-12
BJ.5ta	seg_gain|arm	seg_loss|arm	1.0811e-05
BJ.5ta	seg_gain|arm	seg_loss|interstitial	6.41465e-06
BJ.5ta	seg_gain|arm	seg_loss|terminal	0.0122203
BJ.5ta	seg_gain|arm	UPD|whole	1.40496e-14
BJ.5ta	seg_gain|interstitial	seg_gain|terminal	0.00595834
BJ.5ta	seg_gain|interstitial	seg_loss|arm	8.66703e-33
BJ.5ta	seg_gain|interstitial	seg_loss|interstitial	3.16714e-33
BJ.5ta	seg_gain|interstitial	seg_loss|terminal	2.58272e-11
BJ.5ta	seg_gain|interstitial	UPD|whole	0.113841
BJ.5ta	seg_gain|terminal	seg_loss|arm	5.3974e-26
BJ.5ta	seg_gain|terminal	seg_loss|interstitial	2.02891e-26
BJ.5ta	seg_gain|terminal	seg_loss|terminal	5.24275e-06
BJ.5ta	seg_gain|terminal	UPD|whole	0.286406
BJ.5ta	seg_loss|arm	seg_loss|interstitial	0.954092
BJ.5ta	seg_loss|arm	seg_loss|terminal	8.67415e-12
BJ.5ta	seg_loss|arm	UPD|whole	3.25299e-29
BJ.5ta	seg_loss|interstitial	seg_loss|terminal	4.10587e-12
BJ.5ta	seg_loss|interstitial	UPD|whole	1.20019e-29
BJ.5ta	seg_loss|terminal	UPD|whole	2.8279e-08
Patski	disomy/trisomy|whole	DTZ_whole|whole	2.25629e-148
Patski	disomy/trisomy|whole	monosomy|whole	4.94858e-75
Patski	disomy/trisomy|whole	seg_cnLOH|interstitial	1.27692e-144
Patski	disomy/trisomy|whole	seg_cnLOH|terminal	1.94892e-148
Patski	disomy/trisomy|whole	seg_DTZ|interstitial	1.13984e-139
Patski	disomy/trisomy|whole	seg_DTZ|terminal	9.94286e-150
Patski	disomy/trisomy|whole	seg_gain|interstitial	3.5494e-45
Patski	disomy/trisomy|whole	seg_gain|terminal	1.79665e-34
Patski	disomy/trisomy|whole	seg_loss|interstitial	1.63034e-29
Patski	disomy/trisomy|whole	seg_loss|terminal	6.07126e-71
Patski	disomy/trisomy|whole	UPD|whole	3.92153e-141
Patski	DTZ_whole|whole	monosomy|whole	1.14141e-28
Patski	DTZ_whole|whole	seg_cnLOH|interstitial	0.327238
Patski	DTZ_whole|whole	seg_cnLOH|terminal	1
Patski	DTZ_whole|whole	seg_DTZ|interstitial	0.0258259
Patski	DTZ_whole|whole	seg_DTZ|terminal	0.812941
Patski	DTZ_whole|whole	seg_gain|interstitial	4.70876e-52
Patski	DTZ_whole|whole	seg_gain|terminal	1.51445e-62
Patski	DTZ_whole|whole	seg_loss|interstitial	3.16054e-68
Patski	DTZ_whole|whole	seg_loss|terminal	6.67279e-33
Patski	DTZ_whole|whole	UPD|whole	0.173115
Patski	monosomy|whole	seg_cnLOH|interstitial	1.58351e-25
Patski	monosomy|whole	seg_cnLOH|terminal	1.10742e-28
Patski	monosomy|whole	seg_DTZ|interstitial	8.4623e-22
Patski	monosomy|whole	seg_DTZ|terminal	8.25939e-30
Patski	monosomy|whole	seg_gain|interstitial	2.41634e-07
Patski	monosomy|whole	seg_gain|terminal	1.29557e-12
Patski	monosomy|whole	seg_loss|interstitial	7.41082e-16
Patski	monosomy|whole	seg_loss|terminal	0.319202
Patski	monosomy|whole	UPD|whole	4.17745e-24
Patski	seg_cnLOH|interstitial	seg_cnLOH|terminal	0.326704
Patski	seg_cnLOH|interstitial	seg_DTZ|interstitial	0.268237
Patski	seg_cnLOH|interstitial	seg_DTZ|terminal	0.152967
Patski	seg_cnLOH|interstitial	seg_gain|interstitial	1.20591e-48
Patski	seg_cnLOH|interstitial	seg_gain|terminal	4.54074e-59
Patski	seg_cnLOH|interstitial	seg_loss|interstitial	1.01269e-64
Patski	seg_cnLOH|interstitial	seg_loss|terminal	1.03698e-29
Patski	seg_cnLOH|interstitial	UPD|whole	0.829114
Patski	seg_cnLOH|terminal	seg_DTZ|interstitial	0.0257438
Patski	seg_cnLOH|terminal	seg_DTZ|terminal	0.813639
Patski	seg_cnLOH|terminal	seg_gain|interstitial	4.46525e-52
Patski	seg_cnLOH|terminal	seg_gain|terminal	1.42155e-62
Patski	seg_cnLOH|terminal	seg_loss|interstitial	2.95031e-68
Patski	seg_cnLOH|terminal	seg_loss|terminal	6.44716e-33
Patski	seg_cnLOH|terminal	UPD|whole	0.17276
Patski	seg_DTZ|interstitial	seg_DTZ|terminal	0.00799472
Patski	seg_DTZ|interstitial	seg_gain|interstitial	2.22301e-44
Patski	seg_DTZ|interstitial	seg_gain|terminal	1.14947e-54
Patski	seg_DTZ|interstitial	seg_loss|interstitial	2.94012e-60
Patski	seg_DTZ|interstitial	seg_loss|terminal	7.3208e-26
Patski	seg_DTZ|interstitial	UPD|whole	0.469952
Patski	seg_DTZ|terminal	seg_gain|interstitial	2.87833e-53
Patski	seg_DTZ|terminal	seg_gain|terminal	8.79522e-64
Patski	seg_DTZ|terminal	seg_loss|interstitial	1.79374e-69
Patski	seg_DTZ|terminal	seg_loss|terminal	4.72306e-34
Patski	seg_DTZ|terminal	UPD|whole	0.071204
Patski	seg_gain|interstitial	seg_gain|terminal	0.0476354
Patski	seg_gain|interstitial	seg_loss|interstitial	0.00264225
Patski	seg_gain|interstitial	seg_loss|terminal	2.67459e-05
Patski	seg_gain|interstitial	UPD|whole	9.42616e-47
Patski	seg_gain|terminal	seg_loss|interstitial	0.322571
Patski	seg_gain|terminal	seg_loss|terminal	6.23466e-10
Patski	seg_gain|terminal	UPD|whole	5.4732e-57
Patski	seg_loss|interstitial	seg_loss|terminal	6.8282e-13
Patski	seg_loss|interstitial	UPD|whole	1.53099e-62
Patski	seg_loss|terminal	UPD|whole	3.36744e-28
